# Reconstructing the formation of Hmong-Mien genetic fine-structure

**DOI:** 10.1101/2022.11.23.517530

**Authors:** Zi-Yang Xia, Xingcai Chen, Chuan-Chao Wang, Qiongying Deng

## Abstract

The linguistic, historical, and subsistent uniqueness of Hmong-Mien (HM) speakers offers a wonderful opportunity to investigate how these factors impact the genetic structure. Nevertheless, the genetic differentiation among HM-speaking populations and the formation process behind are far from well characterized in previous studies. Here, we generated genome-wide data from 67 Yao ethnicity samples and analyzed them together with published data, particularly by leveraging haplotype-based methods. We identify that the fine-scale genetic substructure of HM-speaking populations corresponds better to linguistic classification than to geography, while the parallel of serial founder events and language differentiations can be found in West Hmongic speakers. Multiple lines of evidence indicate that ~500-year-old GaoHuaHua individuals are most closely related to West Hmongic-speaking Bunu. The excessive level of the genetic bottleneck of HM speakers, especially Bunu, is in agreement with their long-term practice of slash-and-burn agriculture. The inferred admixture dates in most of the HM-speaking populations overlap the reign of the Ming dynasty (1368 – 1644 CE). Besides the common genetic origin of HM speakers, their external ancestry majorly comes from neighboring Han Chinese and Kra-Dai speakers in South China. Conclusively, our analysis reveals the recent isolation and admixture events that contribute to the fine-scale genetic formation of present-day HM-speaking populations underrepresented in previous studies.
