## Supplementary Table 1 for "Reconstructing the formation of Hmong-Mien genetic fine-structure"

### Sheet: Sheet1
ID	Sex	Label	Latitude	Longitude
BDC11910130001	M	Yao_Duan1	23.9287	108.104
BDC11910130002	M	Yao_Duan2	23.9287	108.104
BDC11910130003	F	Yao_Duan1	23.9287	108.104
BDC11910130004	M	Yao_Duan2	23.9287	108.104
BDC11910130005	M	Yao_Duan1	23.9287	108.104
BDC11910130006	M	Yao_Duan2	23.9287	108.104
BDC11910130007	F	Yao_Duan2	23.9287	108.104
BDC11910130009	F	Yao_Dahua	23.7368	107.998
BDC11910130010	M	Yao_Dahua	23.7368	107.998
BDC11910130011	F	Yao_Dahua	23.7368	107.998
BDC11910130012	M	Yao_Dahua	23.7368	107.998
BDC11910130013	M	Yao_Dahua	23.7368	107.998
BDC11910130014	M	Yao_Dahua	23.7368	107.998
BDC11910130015	F	Yao_Dahua	23.7368	107.998
BDC11910130016	F	Yao_Dahua	23.7368	107.998
BDC11910130017	M	Yao_Dahua	23.7368	107.998
BDC11910130018	F	Yao_Dahua	23.7368	107.998
BDC11910130019	F	Yao_Dahua	23.7368	107.998
BDC11910130020	F	Yao_Dahua	23.7368	107.998
BDC11910130021	F	Yao_Dahua_rel.0020	23.7368	107.998
BDC11910130022	M	Yao_Fuchuan	24.8149	111.277
BDC11910130023	M	Yao_Fuchuan	24.8149	111.277
BDC11910130024	F	Yao_Fuchuan	24.8149	111.277
BDC11910130025	M	Yao_Fuchuan	24.8149	111.277
BDC11910130026	M	Yao_Fuchuan	24.8149	111.277
BDC11910130027	F	Yao_Fuchuan	24.8149	111.277
BDC11910130028	F	Yao_Fuchuan	24.8149	111.277
BDC11910130029	F	Yao_Fuchuan	24.8149	111.277
BDC11910130030	F	Yao_Fuchuan	24.8149	111.277
BDC11910130031	F	Yao_Fuchuan	24.8149	111.277
BDC11910130032	F	Yao_Fuchuan	24.8149	111.277
BDC11910130033	M	Yao_Fuchuan	24.8149	111.277
BDC11910130034	F	Yao_Fuchuan	24.8149	111.277
BDC11910130035	F	Yao_Fuchuan	24.8149	111.277
BDC11910130036	F	Yao_Fuchuan	24.8149	111.277
BDC11910130037	F	Yao_Fuchuan	24.8149	111.277
BDC11910130038	F	Yao_Bama1	24.1405	107.26
BDC11910130039	M	Yao_Bama2	24.1405	107.26
BDC11910130040	M	Yao_Bama1	24.1405	107.26
BDC11910130041	F	Yao_Bama1	24.1405	107.26
BDC11910130042	F	Yao_Bama1	24.1405	107.26
BDC11910130043	F	Yao_Bama1	24.1405	107.26
BDC11910130044	M	Yao_Bama1	24.1405	107.26
BDC11910130045	F	Yao_Bama1	24.1405	107.26
BDC11910130046	F	Yao_Bama1_rel.0040	24.1405	107.26
BDC11910130047	F	Yao_Bama1	24.1405	107.26
BDC11910130048	M	Yao_Gongcheng	25.0742	110.951
BDC11910130049	M	Yao_Gongcheng	25.0742	110.951
BDC11910130050	M	Yao_Gongcheng	25.0742	110.951
BDC11910130051	M	Yao_Gongcheng	25.0742	110.951
BDC11910130052	M	Yao_Gongcheng	25.0742	110.951
BDC11910130053	F	Yao_Gongcheng	25.0742	110.951
BDC11910130054	M	Yao_Gongcheng	25.0742	110.951
BDC11910130055	F	Yao_Gongcheng	25.0742	110.951
BDC11910130056	M	Yao_Gongcheng	25.0742	110.951
BDC11910130057	M	Yao_Gongcheng_rel.0050	25.0742	110.951
BDC11910130058	M	Yao_Gongcheng	25.0742	110.951
BDC11910130059	F	Yao_Gongcheng	25.0742	110.951
BDC11910130061	M	Yao_Gongcheng	25.0742	110.951
BDC11910130062	M	Yao_Gongcheng	25.0742	110.951
BDC11910130063	F	Yao_Gongcheng	25.0742	110.951
BDC11910130064	F	Yao_Gongcheng	25.0742	110.951
BDC11910130065	F	Yao_Gongcheng	25.0742	110.951
BDC11910130066	M	Yao_Gongcheng	25.0742	110.951
BDC11910130067	F	Yao_Duan1	23.9287	108.104
