## Supplementary Table 2 for "Reconstructing the formation of Hmong-Mien genetic fine-structure"

### Sheet: Sheet1
Target (* HM)	Surrogate (* HM)
Yao_Duan1*	HmongDaw*
Yao_Duan2*	HmongNjua*
Yao_Dahua*	Hmong*
Yao_Fuchuan*	DevilsCave_EN.DG
Yao_Bama1*	Kolyma_M.DG
Yao_Bama2*	Yana_LP.DG
Yao_Gongcheng*	BlackTai
IuMien_o*	Blang
IuMien*	Bru
Dao*	CentralThai
Dao_o*	HtinPray
PaThen*	Kalueang
Miao*	KarenPadaung
She*	KarenPwo
CoLao	KarenSkaw
Gelao	Khmu
Zhuang	Khonmueang
Maonan	Khuen
Dong_Guizhou	Lahu
Mulam	LaoIsan
Han_Sichuan	Laotian
Dong_Hunan	Lawa_Eastern
Han_Chongqing	Lawa_Western
Tujia	Lisu
	Lue
	Nyaw
	Palaung
	Phuan
	Phutai
	Saek
	Shan
	Soa
	SouthernThai_AN
	SouthernThai_TK
	Yuan
	Onge.DG
	BoY
	Cham
	Cong
	Ede
	Giarai
	HaNhi
	KhoMu
	Kinh
	LaChi
	Vietnam_Lahu
	LoLo
	Mang
	Muong
	Nung
	PhuLa
	Sila
	Tay
	Nivh
	Negidal
	Nanai
	Khamnegan
	Dungan
	Nganasan
	Ulchi
	Papuan
	Cambodian
	Japanese
	Karitiana
	Yi
	Oroqen
	Daur
	Mongola
	Hezhen
	Xibo
	Han_NChina
	Dai
	China_Lahu
	Naxi
	Tu
	Mixe
	Atayal
	Ami
	Korean
	Thai
	Kusunda
	Tibetan_Gannan
	Han_Fujian
	Han_Guangdong
	Han_Henan
	Bonan
	Han_Hubei
	Yugur
	Han_Jiangsu
	Han_Shandong
	Hlai
	Sherpa
	Tibetan_Chamdo
	Han_Shanxi
	Qiang_Daofu
	Tibetan_Xunhua
	Tibetan_Gangcha
	Tibetan_Lhasa
	Salar
	Tibetan_Yunnan
	Han_Zhejiang
	Tibetan_Nagqu
	Tibetan_Yajiang
	Qiang_Danba
	Tibetan_Shigatse
	Tibetan_Xinlong
	Tibetan_Shannan
	Dongxiang
	Burmese
	Dusun
	Kankanaey
	Ilocano
	Tagalog
	Malay
	Murut
	Visayan
	Sherpa.DG
	Luxembourg_Loschbour_published.DG
	Germany_EN_LBK_Stuttgart_published.DG
	Russia_Ust_Ishim_HG_published.DG
	Turkey_N.DG
	Cameroon_SMA.DG
	Russia_Afanasievo.DG
