## Supplementary Table 3 for "Reconstructing the formation of Hmong-Mien genetic fine-structure"

### Sheet: Sheet1
tar.pop	best.guess.conclusion	gen.1date	CE (1date)	proportion.source1	maxR2fit.1date	fit.quality.1event	fit.quality.2events	bestmatch.event1.source1	bestmatch.event1.source2	proportion.event2.source1	bestmatch.event2.source1	bestmatch.event2.source2
Yao_Duan1	one-date	30.6772	1116.04	0.37	0.560691	0.999996	0.999998	Hlai	HmongDaw	0.46	HmongDaw	HmongDaw
Yao_Duan2	unclear signal	14.0377	1581.94	0.23	0.178508	0.974541	0.985166	HmongDaw	Hlai	0.44	Hlai	Han_Guangdong
Yao_Dahua	one-date	33.5685	1035.08	0.3	0.858883	0.999995	0.999997	Hlai	HmongDaw	0.47	Hmong	HmongDaw
Yao_Fuchuan	unclear signal	30.6772	1116.04	0.11	0.230216	0.777987	0.992352	HmongDaw	Han_Guangdong	0.48	Hlai	Han_Hubei
Yao_Bama1	one-date	17.5276	1484.23	0.33	0.594812	0.999989	0.999994	HmongDaw	Hlai	0.27	Hlai	Han_Guangdong
Yao_Bama2	one-date	23.5063	1316.82	0.22	0.316386	0.99997	0.999975	Hlai	HmongDaw	0.46	HmongDaw	HmongDaw
Yao_Gongcheng	unclear signal	37.1204	935.629	0.11	0.173397	0.804072	0.998619	HmongDaw	Han_Guangdong	0.49	Han_Hubei	Hlai
IuMien_o	one-date	12.0907	1636.46	0.22	0.332226	0.999689	0.999885	Han_Hubei	HmongDaw	0.5	HmongDaw	HmongDaw
IuMien	one-date	4.59898	1846.23	0.18	0.503222	0.997129	0.999766	HmongDaw	Hlai	0.31	Lahu	Han_Guangdong
CoLao	one-date	13.2379	1604.34	0.34	0.747422	0.999796	0.999929	HmongDaw	Hlai	0.37	HmongDaw	Hlai
Dao	one-date	19.2301	1436.56	0.26	0.46068	0.997953	0.999329	HmongDaw	Hlai	0.45	Hlai	Han_Guangdong
Dao_o	unclear signal	1	1947	0.41	0.0391675	0.979354	0.981228	HmongDaw	Phutai	0.46	Han_Hubei	Hlai
PaThen	one-date	18.8941	1445.96	0.49	0.731379	0.999984	1	Han_Guangdong	HmongDaw	0.39	HmongDaw	HmongDaw
Tujia	one-date	20.489	1401.31	0.11	0.454839	0.999556	0.99999	HmongDaw	Han_Hubei	0.48	Han_Guangdong	Han_Shandong
Miao	one-date	25.5583	1259.37	0.36	0.621068	0.999898	0.999998	HmongDaw	Han_Fujian	0.46	Hlai	HmongDaw
She	one-date	29.5396	1147.89	0.23	0.366965	0.999962	0.999999	HmongDaw	Han_Fujian	0.26	Hlai	Han_Hubei
Maonan	one-date	15.807	1532.41	0.15	0.379637	0.989752	0.99853	HmongDaw	Hlai	0.48	Han_Guangdong	Hlai
Zhuang	unclear signal	31.0614	1105.28	0.09	0.215074	0.72351	0.993237	HmongDaw	Hlai	0.43	Han_Hubei	Hlai
Gelao	one-date	13.3766	1600.46	0.31	0.48517	0.997203	0.998918	HmongDaw	Hlai	0.49	Hlai	Han_Guangdong
Dong_Guizhou	one-date	19.4559	1430.23	0.28	0.592449	0.999798	0.999995	HmongDaw	Hlai	0.47	Han_Hubei	Hlai
Mulam	one-date-multiway	34.0214	1022.4	0.41	0.322213	0.818152	0.9969	Hlai	Han_Guangdong	0.3	Han_Hubei	Hlai
Han_Sichuan	unclear signal	5.30543	1826.45	0.07	0.215481	0.977718	0.999079	HmongDaw	Han_Hubei	0.31	Hlai	Han_Shandong
Dong_Hunan	one-date	23.4439	1318.57	0.31	0.573559	0.999944	0.999998	HmongDaw	Han_Guangdong	0.48	Hlai	Han_Hubei
Han_Chongqing	unclear signal	23.009	1330.75	0.05	0.0988376	0.857894	0.984318	HmongDaw	Han_Fujian	0.29	Hlai	Han_NChina
